# Diffusion barriers and adaptive carbon uptake strategies enhance the modeled performance of the algal CO_2_-concentrating mechanism

**DOI:** 10.1101/2021.03.04.433933

**Authors:** Chenyi Fei, Alexandra T. Wilson, Niall M. Mangan, Ned S. Wingreen, Martin C. Jonikas

**Affiliations:** Department of Molecular Biology, Princeton University, Princeton, NJ 08544; Lewis-Sigler Institute for Integrative Genomics, Princeton University, Princeton, NJ 08544; Department of Engineering Sciences and Applied Mathematics, Northwestern University, Evanston, IL 60208

**Keywords:** CO_2_-concentrating mechanism, *Chlamydomonas reinhardtii*, Rubisco, carbon fixation, algal photosynthesis

## Abstract

Many photosynthetic organisms enhance the performance of their CO_2_-fixing enzyme Rubisco by operating a CO_2_-concentrating mechanism (CCM). Most CCMs in eukaryotic algae supply concentrated CO_2_ to Rubisco in an organelle called the pyrenoid. Ongoing efforts seek to engineer an algal CCM into crops that lack a CCM to increase yields. To advance our basic understanding of the algal CCM, we develop a chloroplast-scale reaction-diffusion model to analyze the efficacy and the energy efficiency of the CCM in the green alga *Chlamydomonas reinhardtii*. We show that achieving an effective and energetically efficient CCM requires a physical barrier such as thylakoid stacks or a starch sheath to reduce CO_2_ leakage out of the pyrenoid matrix. Our model provides insights into the relative performance of two distinct inorganic carbon uptake strategies: at air-level CO_2_, a CCM can operate effectively by taking up passively diffusing external CO_2_ and catalyzing its conversion to HCO_3_^−^, which is then trapped in the chloroplast; however, at lower external CO_2_ levels, effective CO_2_ concentration requires active import of HCO_3_^−^. We also find that proper localization of carbonic anhydrases can reduce futile carbon cycling between CO_2_ and HCO_3_^−^, thus enhancing CCM performance. We propose a four-step engineering path that increases predicted CO_2_ saturation of Rubisco up to seven-fold at a theoretical cost of only 1.5 ATP per CO_2_ fixed. Our system-level analysis establishes biophysical principles underlying the CCM that are broadly applicable to other algae and provides a framework to guide efforts to engineer an algal CCM into land plants.

**Significance Statement:** Eukaryotic algae mediate approximately one-third of CO_2_ fixation in the global carbon cycle. Many algae enhance their CO_2_-fixing ability by operating a CO_2_-concentrating mechanism (CCM). Our model of the algal CCM lays a solid biophysical groundwork for understanding its operation. The model’s consistency with experimental observations supports existing hypotheses about the operating principles of the algal CCM and the functions of its component proteins. We provide a quantitative estimate of the CCM’s energy efficiency and compare the performance of two distinct CO_2_ assimilation strategies under varied conditions. The model offers a quantitative framework to guide the engineering of an algal CCM into land plants and supports the feasibility of this endeavor.
