## Supplementary material for "Diffusion barriers and adaptive carbon uptake strategies enhance the modeled performance of the algal CO_2_-concentrating mechanism": Table S4

### Sheet: Sheet1
							0.7	25.2
							0.6	21.6
							0.5	18
							0.4	14.4
							0.3	10.8
							0.2	7.2
							0.1	3.6
							<0.1	0
	0 = off, 1 = on	0 = off, 1 = on	0 = none, 1 = diffuse, 2 = localized	0 = none, 1 = diffuse, 2 = localized	1 = diffuse, 2 = localized	0 = none, 1 = thylakoids, 2 = starch	Color bar see above	Color bar see above
	Thylakoid membrane HCO3- channel	Chloroplast envelope HCO3- channel	CAH3	LCIB	Rubisco	Diffusion barrier	Norm. CO2 fixation flux	ATP per CO2 fixed
	1	1	0	2	2	1	0.0150083	0.00132361
	0	1	0	2	2	1	0.0157822	0.000579861
	1	1	0	1	2	1	0.0162799	0.00121888
	0	1	1	2	2	1	0.0162836	0.0675819
	0	1	2	2	2	1	0.0164514	0.0668575
	0	1	0	1	2	1	0.0170785	0.000534592
	0	1	1	1	2	1	0.0173582	0.0632734
	0	1	2	1	2	1	0.0174599	0.0628527
	1	1	0	1	2	2	0.0180594	0.00107243
	0	1	0	2	2	2	0.0189153	0.000444209
	1	1	0	2	2	2	0.0189206	0.0010236
	0	1	0	1	2	2	0.0190412	0.000450324
	0	1	1	1	2	2	0.0200187	0.0519984
	0	1	2	1	2	2	0.0200934	0.0521294
	0	1	1	2	2	2	0.0203189	0.0459282
	0	1	2	2	2	2	0.0203827	0.0460173
	1	1	0	2	1	1	0.029656	0.000670749
	1	1	0	1	1	1	0.0298588	0.000666148
	0	1	0	2	1	1	0.0304156	0.00030197
	0	1	1	2	1	1	0.0304676	0.0362388
	0	1	2	2	1	1	0.0304754	0.0361267
	0	1	0	1	1	1	0.0306204	0.000299991
	0	1	2	1	1	1	0.0306516	0.0359875
	0	1	1	1	1	1	0.0306557	0.0360479
	1	1	0	1	2	0	0.0323618	0.000597649
	0	1	0	1	2	0	0.032362	0.000258897
	0	1	1	1	2	0	0.0324237	0.0310583
	0	1	2	1	2	0	0.0324435	0.0309785
	0	1	0	2	2	0	0.0335548	0.000249449
	1	1	0	2	2	0	0.0335549	0.000575987
	0	1	1	2	2	0	0.0336191	0.0299244
	0	1	2	2	2	0	0.0336443	0.0298127
	1	1	2	1	1	1	0.0374291	10.0482
	1	1	0	2	1	0	0.0405176	0.000476946
	0	1	0	2	1	0	0.0405177	0.000206525
	0	1	0	2	1	2	0.0405215	0.000206332
	1	1	0	2	1	2	0.0405217	0.000476806
	0	1	1	2	1	0	0.0405369	0.0248109
	0	1	2	2	1	0	0.0405377	0.0247252
	1	1	0	1	1	2	0.0405604	0.000478534
	0	1	1	2	1	2	0.0405666	0.0229029
	0	1	2	2	1	2	0.0405962	0.0227596
	1	1	0	1	1	0	0.0406137	0.000476177
	0	1	0	1	1	0	0.0406139	0.000206253
	0	1	1	1	1	0	0.0406322	0.024779
	0	1	2	1	1	0	0.0406323	0.0247204
	0	1	0	1	1	2	0.0409056	0.000247374
	0	1	1	1	1	2	0.0409416	0.029884
	0	1	2	1	1	2	0.0409684	0.0301512
	1	1	2	2	1	1	0.0409963	6.61843
	1	1	1	1	1	1	0.0463888	17.5403
	1	1	2	1	1	2	0.0476183	8.10799
	1	1	2	1	1	0	0.0495164	9.87707
	1	1	1	2	1	1	0.0496978	15.2468
	1	1	2	2	1	0	0.050099	9.65885
	1	1	2	2	1	2	0.0524267	3.80921
	1	1	1	1	1	2	0.0547913	14.7952
	1	1	1	1	1	0	0.0550458	15.1049
	1	1	1	2	1	0	0.0554061	14.9537
	1	1	1	2	1	2	0.0600709	11.7863
	0	0	0	2	2	2	0.0649538	0.000951681
	1	0	0	2	2	2	0.0649906	0.00216193
	1	1	1	1	2	0	0.0651264	12.766
	0	1	0	0	2	2	0.0658525	0.000104917
	0	0	0	0	2	2	0.0658536	0.000124833
	1	1	0	0	2	2	0.0658577	0.000259587
	1	0	0	0	2	2	0.0658596	0.00030339
	0	0	2	0	2	2	0.0673511	0.0110284
	0	1	2	0	2	2	0.0674186	0.0117508
	0	0	1	0	2	2	0.0687031	0.0105024
	0	1	1	0	2	2	0.068723	0.0111432
	0	0	0	1	2	2	0.0689816	0.000808999
	1	1	1	2	2	0	0.0694142	11.936
	0	0	1	2	2	2	0.0701776	0.0976997
	1	1	2	1	2	0	0.0708372	6.90464
	1	0	1	0	2	2	0.0708491	0.0522163
	0	0	1	1	2	2	0.0708838	0.09464
	1	0	2	0	2	2	0.0714516	0.0520433
	0	1	0	0	2	1	0.0731635	9.60693e-05
	0	0	0	0	2	1	0.0731663	0.000113517
	1	1	0	0	2	1	0.0731723	0.000235307
	1	0	0	0	2	1	0.0731763	0.000273624
	0	0	2	2	2	2	0.0743633	0.0917362
	0	0	2	0	2	1	0.0744155	0.0106237
	0	1	2	0	2	1	0.0745253	0.0115626
	0	0	2	1	2	2	0.0747506	0.0901039
	0	0	1	0	2	1	0.0754792	0.0102575
	0	1	1	0	2	1	0.0755357	0.011137
	1	1	2	2	2	0	0.0756859	6.39544
	1	0	1	0	2	1	0.0784895	0.0470808
	1	0	2	0	2	1	0.0789069	0.04696
	0	0	0	2	2	1	0.092004	0.000640761
	1	0	0	2	2	1	0.0925003	0.0014538
	0	0	1	2	2	1	0.0937009	0.0755083
	0	0	2	2	2	1	0.09575	0.0734493
	1	0	0	1	2	2	0.0974544	0.0014263
	0	0	0	1	2	1	0.0985692	0.00059495
	1	0	0	1	2	1	0.0993434	0.00134815
	0	0	1	1	2	1	0.099402	0.0708389
	1	1	1	1	2	1	0.100688	7.98902
	0	0	2	1	2	1	0.100711	0.069502
	0	1	0	0	1	1	0.108665	6.3369e-05
	0	0	0	0	1	1	0.108667	7.52139e-05
	1	1	0	0	1	1	0.10867	0.000157118
	1	0	0	0	1	1	0.108672	0.00018314
	0	0	1	0	1	1	0.109068	0.00698664
	0	0	2	0	1	1	0.10907	0.00697151
	0	1	1	0	1	1	0.109093	0.00755581
	0	1	2	0	1	1	0.109103	0.00753006
	0	0	0	1	1	1	0.109464	0.000539402
	0	0	0	2	1	1	0.109475	0.000539715
	1	0	0	1	1	1	0.109512	0.00122754
	1	0	0	2	1	1	0.109523	0.00122812
	0	0	1	1	1	1	0.109547	0.0647245
	0	0	1	2	1	1	0.109614	0.0647001
	0	0	2	1	1	1	0.109634	0.0642702
	0	0	2	2	1	1	0.109795	0.0641166
	1	0	1	0	1	1	0.110145	0.0334171
	1	0	2	0	1	1	0.1106	0.0328763
	0	0	0	2	2	0	0.111051	0.000551709
	1	0	0	2	2	0	0.111053	0.00125464
	0	0	0	1	2	0	0.111168	0.000550891
	1	0	0	1	2	0	0.11117	0.0012528
	0	0	1	2	2	0	0.111243	0.0661079
	0	0	1	1	2	0	0.111333	0.0660277
	0	0	2	2	2	0	0.11152	0.0654546
	0	0	2	1	2	0	0.111589	0.0653907
	0	1	0	0	2	0	0.112422	6.02437e-05
	0	0	0	0	2	0	0.112422	7.19401e-05
	1	1	0	0	2	0	0.112423	0.000150859
	1	0	0	0	2	0	0.112423	0.000176565
	0	0	1	0	2	0	0.112503	0.00672143
	0	1	1	0	2	0	0.112509	0.00723405
	0	0	2	0	2	0	0.112528	0.00669149
	0	1	2	0	2	0	0.112536	0.0071917
	1	0	1	0	2	0	0.112798	0.0326738
	1	0	2	0	2	0	0.112945	0.0325543
	0	0	0	2	1	2	0.113058	0.000542079
	1	0	0	2	1	2	0.113059	0.00123361
	0	0	0	1	1	2	0.113062	0.000540427
	0	0	1	1	1	2	0.113082	0.0647235
	1	0	0	1	1	2	0.113093	0.00123289
	0	0	0	1	1	0	0.113103	0.00054212
	1	0	0	1	1	0	0.113103	0.00123295
	0	0	0	2	1	0	0.113105	0.000542163
	1	0	0	2	1	0	0.113105	0.00123304
	0	0	1	1	1	0	0.113126	0.0650607
	0	0	1	2	1	0	0.113131	0.0650629
	0	0	2	1	1	0	0.113149	0.0645589
	0	0	2	2	1	0	0.113155	0.0645559
	0	0	1	2	1	2	0.113185	0.0601163
	0	0	2	1	1	2	0.113314	0.0653265
	0	0	2	2	1	2	0.113441	0.0593931
	0	1	0	0	1	2	0.114497	5.919e-05
	0	0	0	0	1	2	0.114498	7.06691e-05
	1	1	0	0	1	2	0.114498	0.00014809
	1	0	0	0	1	2	0.114499	0.000173343
	0	1	0	0	1	0	0.114546	5.90361e-05
	0	0	0	0	1	0	0.114547	7.05232e-05
	1	1	0	0	1	0	0.114547	0.00014797
	1	0	0	0	1	0	0.114547	0.000173217
	0	0	1	0	1	2	0.114562	0.00621295
	0	1	1	0	1	2	0.114565	0.00657391
	0	0	2	0	1	2	0.114586	0.00617284
	0	1	2	0	1	2	0.114591	0.00651962
	0	0	1	0	1	0	0.114599	0.00659078
	0	0	2	0	1	0	0.114602	0.00655182
	0	1	1	0	1	0	0.114603	0.00709102
	0	1	2	0	1	0	0.114606	0.00703701
	1	0	1	0	1	2	0.114802	0.0320738
	1	0	1	0	1	0	0.114803	0.0320896
	1	0	2	0	1	0	0.114818	0.0319865
	1	0	2	0	1	2	0.114949	0.0316511
	1	1	1	1	2	2	0.116528	6.85767
	1	0	1	1	1	0	0.121933	24.2751
	1	0	1	2	1	0	0.122788	23.9133
	1	0	1	1	1	2	0.124957	24.4847
	1	0	2	1	1	0	0.126685	18.2707
	1	0	2	2	1	0	0.127678	17.6755
	1	1	2	1	2	1	0.129116	3.02205
	1	0	2	1	1	2	0.129252	17.0232
	1	0	1	2	1	2	0.132629	20.0271
	1	1	2	0	1	2	0.132927	1.28254
	1	0	2	2	1	2	0.134922	8.53053
	1	0	2	1	1	1	0.139999	16.7534
	1	0	1	1	1	1	0.142117	24.7523
	1	1	2	0	1	0	0.143288	2.78225
	1	0	2	2	1	1	0.148354	11.5535
	1	1	1	2	2	1	0.148836	5.14821
	1	0	1	2	1	1	0.149954	22.0469
	1	1	2	1	2	2	0.153432	2.3581
	1	1	1	0	1	2	0.158011	3.67881
	1	1	1	0	1	0	0.159309	4.20666
	1	1	2	0	2	0	0.166106	2.40613
	1	0	1	1	2	0	0.169607	17.3012
	1	1	2	0	1	1	0.17065	0.764123
	1	1	1	0	2	0	0.174181	3.85203
	1	0	1	2	2	0	0.177954	16.3469
	1	1	2	2	2	1	0.18152	1.79016
	1	1	1	0	1	1	0.223072	1.68488
	1	0	2	1	2	0	0.227503	10.0062
	1	0	2	2	2	0	0.236373	9.38496
	1	1	1	2	2	2	0.245377	2.93675
	1	1	1	0	2	2	0.264091	2.25798
	1	1	2	2	2	2	0.277257	0.784764
	1	1	2	0	2	1	0.279584	0.56196
	1	1	2	0	2	2	0.28757	0.659322
	1	1	1	0	2	1	0.292742	1.33349
	1	0	1	1	2	1	0.32719	9.99725
	1	0	1	1	2	2	0.335323	8.69459
	1	0	1	2	2	1	0.429578	7.09347
	1	0	2	1	2	1	0.477156	4.5933
	1	0	2	1	2	2	0.522923	3.78896
	1	0	1	2	2	2	0.569136	4.39909
	1	0	2	2	2	1	0.573969	3.10008
	1	0	2	2	2	2	0.710838	1.53334
